# Phylogenetic based dissection of eukaryotic Mo-insertase functionality: From mechanism to complex assembly

**DOI:** 10.64898/2025.12.12.693926

**Authors:** Tim Julian Schmidt, Ahmed H. Hassan, Boas Pucker, Tobias Kruse

## Abstract

Molybdenum cofactor (Moco) biosynthesis is vitally important for all organisms, yet the domain organization of the eukaryotic molybdenum insertase (Mo-insertase) remains enigmatic. We combine extensive phylogenetic reconstructions, sequence analysis and structural modeling in order to uncover evolutionary and functional principles of eukaryotic Mo-insertases. We note, that the vast majority of plant, fungi and animal species evolved fused E- and G-domains, yet the orientation of both domains in the fusion proteins differs among different eukaryotic lineages. Despite the divergent domain arrangements amongst eukaryotic Mo-insertases the E-domain active site is well conserved, with very few tolerated substitutions in >1,000 sequences. Among the Mo-insertases from different eukaryotic species, vertebrate gephyrin is the only Mo-insertase with a dual function as - next to its metabolic function - it scaffolds inhibitory neurotransmitter receptors in the post synapsis. Gephyrin is surprisingly high conserved, including surface patches not directly involved in catalysis and receptor clustering. This profile suggests additional, as yet uncharacterized, functional constraints on gephyrins evolution. Together, our results reveal how eukaryotic Mo-insertases combine evolutionary domain organization plasticity with stringent active site conservation and recognize the evolutionary constraint on gephyrińs surface conservation to be extreme, likely due to its mutual metabolic and neuronal function.
