## Supplementary material for "Phylogenetic based dissection of eukaryotic Mo-insertase functionality: From mechanism to complex assembly": Data file S1

### Sheet: Sequence origin
Table 1
Species	Source (AssemblyID; DOI of publication)
Acidobacteriota_bacterium	ASM1670019v1; NCBI GCA_016700195.1
Acorus_americanus	Aamericanus_586_v1.1; Phytozome
Actinidia_chinensis	Hongyang_v3.0
Alistipes_senegalensis	81E7; NCBI GCF_900624755.1
Allium_sativum	https://doi.org/10.1186/s13059-022-02756-1
Amborella_trichopoda	Atrichopoda_291_v1.0; https://doi.org/10.1126/science.1241089
Aminobacterium_colombiense	ASM2588v1; NCBI GCF_000025885.1
Anacardium_occidentale	Aoccidentale_449_v0.9; https://phytozome-next.jgi.doe.gov/info/Aoccidentale_v0_9
Anaerolineae_bacterium	ASM1369379v1; NCBI GCA_013693795.1
Anaeromyxobacter_oryzae	ASM2316994v1; NCBI GCF_023169945.1
Anaerostipes_hadrus	ASM3086402v1; NCBI GCA_030864025.1
Ananas_comosus	Acomosus_321_v3; https://doi.org/10.1038/ng.3435
Angomonas_deanei	Genome assembly Adeanei_nanopore_chromosomes; NCBI GCA_903995115.1
Anthoceros_agrestis	AagrBONN_genome; https://doi.org/10.1038/s41477-020-0618-2
Antirrhinum_majus	snapdragon_IGDBV1; https://doi.org/10.1038/s41477-018-0349-9
Aphidius_gifuensis	ASM1490517v1; NCBI GCA_014905175.1
Apophysomyces_sp._BC1034	ASM1609775v1; NCBI GCA_016097755.1
Apostasia_shenzhenica	Apostasia_shenzhenica; https://doi.org/10.1038/nature23897
Arabidopsis_halleri	Ahalleri_765_v2.1; Arabidopsis halleri v2 DOE-JGI http://phytozome.jgi.doe.gov/
Arabidopsis_lyrata	Alyrata_384_v2.1; https://doi.org/10.1038/ng.807
Arabidopsis_thaliana	Araport11_genes.201606.repr; TAIR10
Arachis_hypogaea	Ahypogaea_530_v1.0; https://doi.org/10.1038/s41588-019-0405-z
Armatimonas_rosea	ASM1420250v1; NCBI GCA_014202505.1
Asparagus_officinalis	Aofficinalis_498_V1.1; https://doi.org/10.1038/s41467-017-01064-8
Aspergillus_nidulans	ASM1142v1; NCBI GCA_000011425.1
Astraeus_odoratus	ASM1661835v2; NCBI GCA_016618355.2
Athalassotoga_saccharophila	ASM993621v1; NCBI GCA_009936215.1
Aureobasidium_melanogenum	Genome assembly Aureobasidium pullulans var. melanogenum CBS 110374 v1.0; NCBI GCF_000721775.1; doi: 10.1186/1471-2164-15-549
Aureobasidium_pullulans	Genome assembly Aureobasidium pullulans var. melanogenum CBS 110374 v1.0; NCBI GCA_000721785.1; doi: 10.1186/1471-2164-15-549
Baceteroides_vulgatus	ASM1282v1; NCBI GCA_000012825.1
Bacteroides_caccae	ASM1829220v1; NCBI GCA_018292205.1
Bacteroides_cellulosilyticus	ASM1829212v1; NCBI GCA_018292125.1
Bacteroides_dorei	ASM1300955v1; NCBI GCA_013009555.1
Bacteroides_ovatus	ASM131499v1; NCBI GCA_001314995.1
Bacteroides_thetaiotaomicron	ASM1413175v1; NCBI GCA_014131755.1
Bacteroides_uniformis	ASM1829216v1; NCBI GCA_018292165.1
Bacteroides_xylanisolvens	ASM1828913v1; NCBI GCA_018289135.1
Baudoinia_panamericana_UAMH_10762	Bauco1; NCBI GCA_000338955.1
Beauveria_bassiana	ASM28067v1; NCBI GCA_000280675.1
Benincasa_hispida	ASM972705v1; https://doi.org/10.1038/s41467-019-13185-3
Beta_vulgaris	Beta_vulgaris_20200919_v5; RefBeet-1.5
Betula_platyphylla	Bplatyphylla_679_v1.1; https://doi.org/10.1038/s41438-021-00481-7
Bifidobacterium_adolescentis	ASM1042v1; NCBI GCA_000010425.1
Bifidobacterium_longum	ASM19655v1; NCBI GCA_000196555.1
Blautia_obeum	ASM2514776v1; NCBI GCA_025147765.1
Bogoriella_megaspora	ASM2602734v1; NCBI GCA_026027345.1
Brachypodium_sylvaticum	BsylvaticumAin_1_721_v2.1; Brachypodium sylvaticum Ain-1 v2.1 DOE-JGI
Brassica_napus	zs11; 10.1038/s41477-019-0577-7
Brassica_oleraceae	Boleraceacapitata_446_v1.0; https://doi.org/10.1038/ncomms4930
Brassica_rapa	BrapaFPsc_277_v1.3; https://phytozome-next.jgi.doe.gov/info/BrapaFPsc_v1_3
Caenorhabditis_elegans	WBcel235; NCBI GCA_000002985.3
Calamus_simplicifolius	Calamus_simplicifolius; https://doi.org/10.1093/gigascience/giy097
Caldilineae_bacterium	ASM2063462v1; NCBI GCA_020634625.1
Caldisericum_exile	ASM28433v1; NCBI GCA_000284335.1
Caldithrix_abyssi	ASM188681v1; NCBI GCA_001886815.1
Calditrichota_bacterium	ASM2063739v1; NCBI GCA_020637395.1
Campylobacter_hominis	ASM1758v1; NCBI GCA_000017585.1
Campylobacter_jejuni	ASM908v1; NCBI GCA_000009085.1
Candidatus_atribacteria_bacterium	ASM3540242v1; NCBI GCA_035402425.1
Candidatus_atribacteria_bacterium_4572_76	ASM208486v1; GCA_002084865.1
Candidatus_bathyarchaeota_archaeon	ASM3259898v1; NCBI GCA_032598985.1
Candidatus_lzimaplasma_bacterium	ASM1840272v1; NCBI GCA_018402725.1
Candidatus_methylacidithermus_pantelleriae	MPQ17; NCBI GCA_905250085.1
Capsella_grandiflora	Cgrandiflora_266_v1.1; https://doi.org/10.1038/ng.2669
Carcharodon_carcharias	sCarCar2.pri; NCBI GCA_017639515.1
Carica_papaya	Cpapaya_113_ASGPBv0.4; https://doi.org/10.1038/nature06856
Carya_illinoinensis	Cillinoinensislakota_561_v1.1; https://doi.org/10.1038/s41467-021-24328-w
Castanea_mollissima	CmollissimaMahoganyHAP1_733_v1.1; "Castanea mollissima Mahogany HAP1 v1.1
Casuarina_glauca	Casuarina_glauca_v1_b2; https://onlinelibrary.wiley.com/doi/10.1111/tpj.16201
Catharanthus_roseus	Catharanthus_roseus; GCA_024505715.1_ASM2450571v1
Cenchrus_americanus	Cenchrus_americanus; https://doi.org/10.1038/nbt.3943
Ceratodon_purpureus	CpurpureusGG1_539_v1.1; https://doi.org/10.1126/sciadv.abh2488
Ceratopteris_richardii	Crichardii_676_v2.1; https://doi.org/10.1038/s41477-022-01226-7
Chenopodium_quinoa	Cquinoa_392_v1.0; https://doi.org/10.1038/nature21370
Chitinivibrionales_bacterium	ASM3551625v1; NCBI GCA_035516255.1
Chlamydia_trachomatis	ASM872v1; NCBI GCA_000008725.1
Chlamydomonas_reinhardtii	Creinhardtii_281_v5; https://www.science.org/doi/10.1126/science.1143609
Chlorobi_bacterium	ASM1670033v1; NCBI GCA_016700335.1
Chloroflexi_bacterium	ASM189822v1; NCBI GCA_001898225.1
Chloroherpeton_thalassium	ASM2052v1; NCBI GCA_000020525.1
Chrysiogenales_bacterium	ASM452546v1; NCBI GCA_004525465.1
Chrysochromulina_tobinii	Ctobinv2; NCBI GCA_001275005.1
Cicer_arietinum	Carietinum_492_v1.0; https://doi.org/10.1038/nbt.2491
Cinnamomum_kanehirae	Ckanehirae_531_v3; https://doi.org/10.1038/s41477-018-0337-0
Citrullus_lanatus	Citrullus_lanatus_97103_v2.5; https://doi.org/10.1093/nar/gkac921
Citrus_unshiu	GCA_002897195.1_CUMW_v1.0; GCA_002897195.1_CUMW_v1.0
Citurs_sinensis	Csinensis_154; https://doi.org/10.1038/nbt.2906
Cocos_nucifera	CoConut.cds.fa; https://doi.org/10.1038/s42003-020-01593-x
Coffea_arabica	GCF_003713225.1; https://coffee-genome-hub.southgreen.fr/bio_data/18796
Collinsella_aerofaciens	ASM1050907v1; NCBI GCA_010509075.1
Colocasia_esculenta	Colocasia_esculenta_CDS_from_genomic; https://doi.org/10.1111/1755-0998.13239
Coprothermobacter_proteolyticus	ASM2094v1; NCBI GCA_000020945.1
Cucumis_melo	Cucumis_melo; https://doi.org/10.1073/pnas.1205415109
Cucumis_sativus	Csativus_122; https://doi.org/10.1093/gigascience/giz072
Cucurbita_maxima	Cucurbita_maxima; https://doi.org/10.1016/j.molp.2017.09.003
Cucurbita_moschata	GCF_002738365.1_Cmos_1.0; GCF_002738365.1_Cmos_1.0
Cucurbita_pepo	Cucurbita_pepo; https://doi.org/10.1038/s41438-019-0176-9
Danio_rerio	GRCz11; NCBI GCA_000002035.4
Daucus_carota	Dcarota_388_v2.0; https://doi.org/10.1038/ng.3565
Deferribacter_desulfuricans	ASM1098v1; NCBI GCA_000010985.1
Dehalococcoidia_bacterium	ASM240102v1; NCBI GCA_002401025.1
Deinococcus_apachensis	ASM38134v1; NCBI GCA_000381345.1
Desulfurispira_natronophila	ASM1420302v1; NCBI GCA_014203025.1
Dianthus_caryophyllus	DIACA2; https://doi.org/10.1111/pbi.13801
Dionaea_muscipula	DIOMUS; https://doi.org/10.1016/j.cub.2020.04.051
Diphasiastrum_complanatum	Dcomplanatum_723_v3.1; "Diphasiastrum complanatum v3.1
Diplodia_corticola	ASM188384v1; NCBI GCA_001883845.1
Dorea_longicatena	ASM2515008v1; NCBI GCA_025150085.1
Drosophila_melanogaster	Release 6 plus ISO1 MT; NCBI GCA_000001215.4
Elaeis_guineensis	Elaeis_guineensis; https://doi.org/10.1038/nature12309
Elasticomyces_elasticus	ASM3592609v1; NCBI GCA_035926095.1
Elusimicrobia_bacterium	ASM284169v1; NCBI GCA_002841695.1
Eruca_vesicaria	Evesicaria_487_v1.1; Brassicales Map Alignment Project DOE-JGI http://bmap.jgi.doe.gov/
Escherichia_coli	ASM584v2; NCBI GCA_000005845.2
Eucalyptus_grandis	Egrandis_297_v2.0; https://doi.org/10.1038/nature13308
Eucommia_ulmoides	GWHAAAL00000000; https://doi.org/10.1038/s41438-020-00406-w
Euryarchaeota_archaeon	ASM2034756v1; NCBI GCA_020347565.1
Eutrema_salsugineum	Esalsugineum_173_v1.0; https://doi.org/10.3389/fpls.2013.00046
Faecalibacterium_prausnitzii	ASM15438v1; NCBI GCA_000154385.1
Fagopyrum_dibotrys	Fagopyrum_dibotrys (10.24355/dbbs.084-202409160820-0)
Fagopyrum_esculentum	FES_r1.0; https://doi.org/10.1093/dnares/dsw012
Fagopyrum_tataricum	Fagopyrum_tataricum; http://dx.doi.org/10.1016/j.molp.2017.08.013
Fagus_sylvatica	Fagus_sylvatica_cds_v1.3; https://doi.org/10.1093%2Fgigascience%2Fgiy063
Fibrobacteria_bacterium	ASM2063382v1; NCBI GCA_020633825.1
Fragaria_ananassa	Fxananassa_675_v1.0.a1; https://doi.org/10.1038/s41588-019-0356-4
Fragaria_vesca	Fvesca_677_v4.0.a2; https://doi.org/10.1093/dnares/dsx038
Fraxinus_excelsior	Frex.0_5; https://doi.org/10.1038/nature20786
Friedmanniomyces_endolithicus	ASM3041184v1; NCBI GCA_030411845.1
Fusicatenibacter_saccharivorans	ASM2766742v1; NCBI GCA_027667425.1
Fusobacterium_ulcerans	ASM301967v1; NCBI GCA_003019675.1
Galdieria_sulphuraria	ASM34128v1; NCBI GCA_000341285.1
Gallus_gallus	bGalGal1.mat.broiler.GRCg7b; NCBI GCA_016699485.1
Geotrichum_candidum	LMA-244_clib; NCBI GCA_013365045.1
Ginkgo_biloba	Ginkgo; https://doi.org/10.1038/s41477-021-00933-x
Glycine_max	Gmax_189; https://doi.org/10.1111/tpj.14500
Gossypium_barbardense	Gbarbadense_526_v1.1; https://doi.org/10.1038/s41588-020-0614-5
Gossypium_hirsutum	Ghirsutum_527_v2.1; https://doi.org/10.1038/s41588-020-0614-5
Gossypium_raimondii	Graimondii_221; https://doi.org/10.1038/nature11798
Gynostemma_pentaphyllum	GCA_020536105; https://doi.org/10.1093/dnares/dsab018
Halalkalibaculum_roseum	ASM1105914v1; NCBI GCA_011059145.1
Haliaeetus_albicilla	ASM69140v1; NCBI GCA_000691405.1
Halobacteria_archaeon	ASM3886951v1; NCBI GCA_038869515.1
Helianthus_annuus	Hannuus_494_r1.2; https://doi.org/10.1038/nature22380
Hesseltinella_vesiculosa	Hesve2; NCBI GCA_002104935.1
Heterostelium_album_PN500	PolPal_Dec2009; NCBI GCA_000004825.1
Holophaga_foetida	ASM24261v3; NCBI GCA_000242615.3
Homo_sapiens	GRCh38.p14; NCBI GCA_000001405.29
Hordeum_vulgare	Hvulgare_462_r1; https://doi.org/10.1038/sdata.2017.44
Hypericum_perforatum	BNDE; https://doi.org/10.1093/gigascience/giz126
Isatis_tinctoria	Itinctoria_475_v1.1; Brassicales Map Alignment Project DOE-JGI http://bmap.jgi.doe.gov/
Joinvillea_ascendes	Jascendens_587_v1.1; Joinvillea ascendens v1.1
Juglans_regia	Juglans_regia.Walnut_2.0; https://doi.org/10.1093/gigascience/giaa050
Kalanchoe_laxiflora	Klaxiflora_309_v1.1; Kalanchoe laxiflora v1.1
Lacticaseibacillus_casei	ASM82905v1; NCBI GCA_000829055.1
Lactobacillus_gasseri	ASM1442v1; NCBI GCA_000014425.1
Lactuca_sativa	Lsativa_467_v5; https://doi.org/10.1038/ncomms14953
Lagenaria_siceraria	GCA_002890555; https://doi.org/10.1038/s41598-018-22007-3
Lecanicillium_sp._MT-2017a	ASM305658v1; NCBI GCA_003056585.1
Lens_culinaris	Lculinaris_718_v1; https://doi.org/10.1101/2021.07.23.453237
Lens_ervoides	Lervoides_719_v1; https://doi.org/10.1101/2021.07.23.453237
Lentisphaera_araneosa	ASM17075v1; NCBI GCA_000170755.1
Leptospira_borgpetersenii_serovar_Hardjo_bovis	ASM371678v1; NCBI GCA_003716785.1
Lethenteron_reissneri	ASM1570882v1; NCBI GCA_015708825.1
Levilactobacillus_namurensis	ASM799201v1; NCBI GCA_007992015.1
Limonium_bicolor	SDNU_Libico_1.0_GCA_023374045.1 ; https://doi.org/10.1016/j.molp.2022.04.011
Linum_usitatissimum	Lusitatissimum_200; https://doi.org/10.1111/j.1365-313x.2012.05093.x
Liriodendron_tulipifera	LtulipiferaYP108A_766_v1.1; Liriodendron tulipifera YP108A v1.1
Lolium_perenne	Lolium_perenne; https://doi.org/10.1111/tpj.13037
Longimicrobium_terrae	ASM1419887v1; NCBI GCA_014198875.1
Lotus_japonicus	Ljaponicus_571_Lj1.0v1; https://doi.org/10.3390/genes11050483
Luffa_aegyptiaca	GCA_017139565.1_ASM1713956v1; https://doi.org/10.1038/s41438-020-00350-9
Lupinus_albus	Lalbus_567_v1; https://doi.org/10.1038/s41467-019-14197-9
Macadamia_integrifolia	GCF_013358625.1_SCU_Mint_v3; https://doi.org/10.1534/g3.120.401326
Malus_domestica	Mdomestica_491_v1.1; https://doi.org/10.1038/ng.3886
Manihot_esculenta	Mesculenta_671_v8.1; Phytozome
Marchantia_polymorpha	Mpolymorpha_320_v3.1; https://doi.org/10.1016/j.cell.2017.09.030
Medicago_truncatula	Mtruncatula_285_Mt4.0v1; https://doi.org/10.1186/1471-2164-15-312
Melioribacter_roseus	ASM27914v1; NCBI GCA_000279145.1
Meriones_unguiculatus	Bangor_MerUng_6.1; NCBI GCA_030254825.1
Micavibrio_aeruginosavorus	ASM22631v1; NCBI GCA_000226315.1
Micromonas_commoda	ASM9098v2; NCBI GCA_000090985.2
Mimulus_guttatus	MguttatusTOL_551_v5.0; https://doi.org/10.1073/pnas.1319032110
Miscanthus_sinensis	Msinensis_497_v7.1; https://doi.org/10.1038/s41467-020-18923-6
Momordica_charantia	OHB3-1; https://doi.org/10.1073/pnas.1921016117
Morella_rubra	ZJU2; https://doi.org/10.1111%2Fpbi.12985
mus_musculus	GRCm39; NCBI GCA_000001635.9
Musa_acuminata	Musa_acuminata_v2; https://doi.org/10.1186/s12864-016-2579-4
Musa_balbisiana	Musa_balbisiana; https://doi.org/10.1038/s41477-019-0452-6
Musa_troglodytarum	Musa_troglodytarum; https://doi.org/10.1186/s12915-022-01391-3
Mycobacterium_tuberculosis	ASM19595v2; NCBI GCA_000195955.2
Mycoplasmatota_bacterium	ASM1839429v1; NCBI GCA_018394295.1
Myricaria_laxiflora	Myricaria_laxiflora (10.24355/dbbs.084-202409160820-0)
Neohortaea_acidophila	Horac1; NCBI GCA_010093505.1
Nepenthes_khasiana	Nepenthes_khasiana (10.24355/dbbs.084-202409160820-0)
Neurospora_crassa	NC12; NCBI GCA_000182925.2
Nitrosopumilaceae_archaeon	ASM2129614v1; NCBI GCA_021296145.1
Nitrospina_gracilis_Nb-211	ASM2184552v1; NCBI GCA_021845525.1
Nitrospira_defluvii	NSPZN2; NCBI GCA_905220995.1
Nosema_bombycis	NosBomCQ1_v1.0; NCBI GCA_000383075.1
Nymphaea_colorata	Ncolorata_NCBI; https://doi.org/10.1038/s41586-019-1852-5
Olea_europaea	Oeuropaea_451_v1.0; https://doi.org/10.1073/pnas.1708621114
Orcinus_orca	mOrcOrc1.1; NCBI GCA_937001465.1
Oropetium_thomaeum	Oropetium_thomaeum; https://doi.org/10.1002/pld3.96
Oryza_brachyantha	Oryza_brachyantha; https://doi.org/10.1016/j.pbi.2013.02.014
Oryza_sativa	Osativa_323_v7.0; https://doi.org/10.1093/nar/gkl976
Panax_ginseng	IPGA_CDS_v1.1; https://doi.org/10.1186/s12870-018-1282-9
Panicum_hallii	Phallii_590_v3.2; https://doi.org/10.1038/s41467-018-07669-x
Panicum_virgatum	Pvirgatum_450_v4.1; https://doi.org/10.1038/s41586-020-03127-1
Papaver_somniferum	ASM357369v1; https://doi.org/10.1126/science.aat4096
Parabacteroides_distasonis	ASM1827989v1; NCBI GCA_018279895.1
Parabacteroides_merdae	52683_B04; NCBI GCA_900445495.1
Paspalum_vaginatum	Pvaginatum_672_v3.1; "Paspalum vaginatum v3.1 DOE-JGI
Petromyzon_marinus	kPetMar1.pri; NCBI GCA_010993605.1
Petunia_hybrida	Petunia hybrida (10.24355/dbbs.084-202409160820-0)
Phalaenopsis_equestris	Phalaenopsis_equestris; https://doi.org/10.1038/ng.3149
Pharus_latifolius	Platifolius_680_v1.1; Pharus latifolius v1.1
Phaseolus_acutifolius	Pacutifolius_580_v1.0; https://doi.org/10.1038/s41467-021-22858-x
Phoenix_dactylifera	Phoenix_dactylifera; https://doi.org/10.1038/ncomms3274
Phyllostachys_edulis	Phyllostachys_edulis; https://doi.org/10.1093/gigascience/giy115
Physcomitrella_patens	Ppatens_318_v3.3; https://doi.org/10.1111/tpj.13801
Picea_abies	Picea_abies; https://doi.org/10.1038/nature12211
Poncirus_trifoliata	Ptrifoliata_565_v1.3.1; https://doi.org/10.1111/tpj.14993
Pontiella_desulfatans	Pontiella desulfatans F1 draft genome; NCBI GCA_900890425.1
Populus_trichocarpa	Ptrichocarpa_533_v4.1; https://doi.org/10.1126/science.1128691
Portulaca_amilis	Pamilis_692_v1.0; https://doi.org/10.1093/plphys/kiac116
Primula_veris	pve_haplotypeT.longCDS; https://doi.org/10.1186/s13059-014-0567-z
Prunus_persica	Ppersica_298_v2.1; https://doi.org/10.1038/ng.2586
Pseudocercospora_eumusae	ASM157823v1; NCBI GCA_001578235.1
Pseudocercospora_fuligena	ASM1429803v1; NCBI GCA_014298035.1
Pseudocercospora_musae	ASM157822v1; NCBI GCA_001578225.1
Quercus_rubra	Qrubra_687_v2.1; Quercus rubra v1.1
Raphanus_sativus	GCF_000801105.1_Rs1.0; https://doi.org/10.1093/dnares/dsaa010
rattus_norvegicus	GRCr8; NCBI GCA_036323735.1
Reaumuria_songarica	Reaumuria_songarica (10.24355/dbbs.084-202409160820-0)
Reticulomyxa_filosa	Reti_assembly1.0; NCBI GCA_000512085.1
Rhizopus_arrhizus	ASM1180164v2; NCBI GCA_011801645.2
Rhodothermus_profundi	IMG-taxon 2622736637 annotated assembly; NCBI GCA_900142415.1
Roseburia_faecis	13414_6#47; NCBI GCA_001405615.1
Rumex_hastatulus	Ruha; https://doi.org/10.1111/nph.14812
Russula_earlei	Rusear1; NCBI GCA_025769875.1
Saccharata_proteae_CBS_121410	Sacpr1; NCBI GCA_010015785.1
Saccharum_spontaneum	Saccharum_spontaneum; https://doi.org/10.1038/s41588-018-0237-2
Salix_purpurea	Spurpurea_519_v5.1; https://doi.org/10.1186/s13059-020-1952-4
Salvia_miltiorrhiza	GWHAOSJ00000000; https://doi.org/10.1002/tpg2.20041
Sciurus_carolinensis	mSciCar1.2; NCBI GCA_902686445.2
Selenicereus_undatus	Selenicereus_undatus; https://doi.org/10.1038/s41438-021-00501-6
Septoria_linicola	ASM2411488v1; NCBI GCA_024114885.1
Sesamum_indicum	Sesamum_indicum; https://doi.org/10.1186/gb-2014-15-2-r39
Setaria_italica	Sitalica_312_v2.2; https://doi.org/10.1038/nbt.2196
Setaria_viridis	Sviridis_726_v4.1; https://doi.org/10.1038/s41587-020-0681-2
Shigella_boydii	ASM229048v1; NCBI GCA_002290485.1
Shigella_flexneri	ASM692v2; NCBI GCA_000006925.2
Silene_latifolia	SILLA1;https://doi.org/10.1016/j.cub.2023.05.046
Silene_vulgaris	Sivu_ALN;https://doi.org/10.1111/nph.14812
Simmondsia_chinensis	SIMCHI; https://doi.org/10.1126%2Fsciadv.aay3240
Sinapis_alba	Salba_584_v3.1; Brassicales Map Alignment Project DOE-JGI http://bmap.jgi.doe.gov/
Siraitia_grosvenorii	Siraitia_grosvenorii_Qingpiguo; https://doi.org/10.1093/gigascience/giy067
Solanum_lycopersicum	Slycopersicum_514_ITAG3.2; https://doi.org/10.1038/nature11119
Solanum_melongena	Solanum_melongena_SMEHQ; https://doi.org/10.1038/s41438-020-00391-0
Solanum_tuberosum	Stuberosum_686_v6.1; https://doi.org/10.1093/gigascience/giaa100
Sorghum_bicolor	Sbicolor_313_v3.1; https://doi.org/10.1111/tpj.13781
Spirodela_polyrhiza	Spolyrhiza_290_v2; https://doi.org/10.1038/ncomms4311
Streptococcus_pneumoniae	NCTC7465; NCBI GCA_001457635.1
Symbiodinium_necroappetens	Snec_CCMP2469; NCBI GCA_905231915.1
Syntrophotalea_acetylenivorans	ASM188777v1; NCBI GCA_001887775.1
Tamarix_ramosissima	Tamarix_ramosissima (10.24355/dbbs.084-202409160820-0)
Thalassoroseus_pseudoceratinae	ASM1163477v1; NCBI GCA_011634775.1
Thecamonas_trahens_ATCC_50062	TheTra_May2010; NCBI GCA_000142905.1
Theobroma_cacao	v2_criolo; https://cocoa-genome-hub.southgreen.fr/download
Thermanaerothrix_daxensis	ASM130614v1; NCBI GCA_001306145.1
Thermocrinis_jamiesonii	ASM70242v1; NCBI GCA_000702425.1
Thielaviopsis_punctulata	ASM96861v1; NCBI GCA_000968615.1
Thinopyrum_intermedium	Tintermedium_503_v2.1; Phytozome
Thuja_plicata	Tplicata_572_v3.1; Thuja plicata v3.1 DOE-JGI http://phytozome-next.jgi.doe.gov/Thuja plicata v3.1
Tothia_fuscella	Totfu1; NCBI GCA_010583015.1
Tribonema_minus	ASM1750686v1; NCBI GCA_017506865.1
Trichuris_trichiura	TTRE2.1; NCBI GCA_000613005.1
Trifolium_pratense	Tpratense_385_v2; https://doi.org/10.1038/srep17394
Tripterygium_wilfordii	GCF_013401445.1_ASM1340144v1; https://doi.org/10.1038/s41467-020-14776-1
triticum_aestivum	IWGSC CS RefSeq v2.1; NCBI GCA_018294505.1
Urochloa_fusca	Ufusca_669_v1.1; Urochloa fusca v1.1 DOE-JGI
Ustilaginoidea_virens	ASM68747v2; NCBI GCA_000687475.2
Vaccinium_darrowii	Vdarrowii_700_v1.2; https://doi.org/10.1038/s41438-021-00641-9
Vermiconidia_calcicola	ASM3592828v1; NCBI GCA_035928285.1
Verrucomicrobiota_bacterium	ASM2129481v2; NCBI GCA_021294815.2
Vicinamibacteraceae_bacterium	ASM3991622v1; NCBI GCA_039916225.1
Vigna_unguiculata	Vunguiculata_540_v1.2; https://doi.org/10.1111/tpj.14349
Vitis_vinifera	Vvinifera_457_v2.1; https://doi.org/10.1038/nature06148
Volvox_carteri	v1.0; NCBI GCA_000143455.1
Xenopus_laevis	Xenopus_laevis_v10.1; NCBI GCA_017654675.1
Zasmidium_cellare_ATCC_36951	Zasce1; NCBI GCA_010093935.1
Zea_mays	Zmays_493_RefGen_V4; https://doi.org/10.1038/nature22971
Zootoca_vivipara	rZooViv1.1; NCBI GCA_963506605.1
Zostera_marina	Zmarina_668_v3.1; https://doi.org/10.12688/f1000research.38156.1
Zoysia_japonica	Zoysia_japonica; https://doi.org/10.1093/dnares/dsw006

### Sheet: Sheet 1
Tabelle 1
Species	Source
Acorus_americanus	Aamericanus_586_v1.1; Phytozome
Actinidia_chinensis	Hongyang_v3.0
Allium_sativum	https://doi.org/10.1186/s13059-022-02756-1
Amborella_trichopoda	Atrichopoda_291_v1.0; https://doi.org/10.1126/science.1241089
Anacardium_occidentale	Aoccidentale_449_v0.9; https://phytozome-next.jgi.doe.gov/info/Aoccidentale_v0_9
Ananas_comosus	Acomosus_321_v3; https://doi.org/10.1038/ng.3435
Anthoceros_agrestis	AagrBONN_genome; https://doi.org/10.1038/s41477-020-0618-2
Antirrhinum_majus	snapdragon_IGDBV1; https://doi.org/10.1038/s41477-018-0349-9
Apostasia_shenzhenica	Apostasia_shenzhenica; https://doi.org/10.1038/nature23897
Arabidopsis_halleri	Ahalleri_765_v2.1; Arabidopsis halleri v2 DOE-JGI http://phytozome.jgi.doe.gov/
Arabidopsis_lyrata	Alyrata_384_v2.1; https://doi.org/10.1038/ng.807
Arabidopsis_thaliana	Araport11_genes.201606.repr_MOD; TAIR10
Arachis_hypogaea	Ahypogaea_530_v1.0; https://doi.org/10.1038/s41588-019-0405-z
Asparagus_officinalis	Aofficinalis_498_V1.1; https://doi.org/10.1038/s41467-017-01064-8
Benincasa_hispida	ASM972705v1; https://doi.org/10.1038/s41467-019-13185-3
Beta_vulgaris	Beta_vulgaris_20200919_v5; RefBeet-1.5
Betula_platyphylla	Bplatyphylla_679_v1.1; https://doi.org/10.1038/s41438-021-00481-7
Brachypodium_sylvaticum	BsylvaticumAin_1_721_v2.1; "Brachypodium sylvaticum Ain-1 v2.1 DOE-JGI
Brassica_napus	zs11; 10.1038/s41477-019-0577-7
Brassica_oleraceae	Boleraceacapitata_446_v1.0; https://doi.org/10.1038/ncomms4930
Brassica_rapa	BrapaFPsc_277_v1.3; https://phytozome-next.jgi.doe.gov/info/BrapaFPsc_v1_3
Calamus_simplicifolius	Calamus_simplicifolius; https://doi.org/10.1093/gigascience/giy097
Capsella_grandiflora	Cgrandiflora_266_v1.1; https://doi.org/10.1038/ng.2669
Carica_papaya	Cpapaya_113_ASGPBv0.4; https://doi.org/10.1038/nature06856
Carya_illinoinensis	Cillinoinensislakota_561_v1.1; https://doi.org/10.1038/s41467-021-24328-w
Castanea_mollissima	CmollissimaMahoganyHAP1_733_v1.1; "Castanea mollissima Mahogany HAP1 v1.1
Casuarina_glauca	Casuarina_glauca_v1_b2; https://onlinelibrary.wiley.com/doi/10.1111/tpj.16201
Catharanthus_roseus	Catharanthus_roseus; GCA_024505715.1_ASM2450571v1
Cenchrus_americanus	Cenchrus_americanus; https://doi.org/10.1038/nbt.3943
Ceratodon_purpureus	CpurpureusGG1_539_v1.1; https://doi.org/10.1126/sciadv.abh2488
Ceratopteris_richardii	Crichardii_676_v2.1; https://doi.org/10.1038/s41477-022-01226-7
Chenopodium_quinoa	Cquinoa_392_v1.0; https://doi.org/10.1038/nature21370
Chlamydomonas_reinhardtii	Creinhardtii_281_v5; https://www.science.org/doi/10.1126/science.1143609
Cicer_arietinum	Carietinum_492_v1.0; https://doi.org/10.1038/nbt.2491
Cinnamomum_kanehirae	Ckanehirae_531_v3; https://doi.org/10.1038/s41477-018-0337-0
Citrullus_lanatus	Citrullus_lanatus_97103_v2.5; https://doi.org/10.1093/nar/gkac921
Citrus_unshiu	GCA_002897195.1_CUMW_v1.0; GCA_002897195.1_CUMW_v1.0
Citurs_sinensis	Csinensis_154; https://doi.org/10.1038/nbt.2906
Cocos_nucifera	CoConut.cds.fa; https://doi.org/10.1038/s42003-020-01593-x
Coffea_arabica	GCF_003713225.1; https://coffee-genome-hub.southgreen.fr/bio_data/18796
Colocasia_esculenta	Colocasia_esculenta_CDS_from_genomic; https://doi.org/10.1111/1755-0998.13239
Cucumis_melo	Cucumis_melo; https://doi.org/10.1073/pnas.1205415109
Cucumis_sativus	Csativus_122; https://doi.org/10.1093/gigascience/giz072
Cucurbita_maxima	Cucurbita_maxima; https://doi.org/10.1016/j.molp.2017.09.003
Cucurbita_moschata	GCF_002738365.1_Cmos_1.0; GCF_002738365.1_Cmos_1.0
Cucurbita_pepo	Cucurbita_pepo; https://doi.org/10.1038/s41438-019-0176-9
Daucus_carota	Dcarota_388_v2.0; https://doi.org/10.1038/ng.3565
Dianthus_caryophyllus	DIACA2; https://doi.org/10.1111/pbi.13801
Dionaea_muscipula	DIOMUS; https://doi.org/10.1016/j.cub.2020.04.051
Diphasiastrum_complanatum	Dcomplanatum_723_v3.1; "Diphasiastrum complanatum v3.1
Elaeis_guineensis	Elaeis_guineensis; https://doi.org/10.1038/nature12309
Eruca_vesicaria	Evesicaria_487_v1.1; Brassicales Map Alignment Project DOE-JGI http://bmap.jgi.doe.gov/
Eucalyptus_grandis	Egrandis_297_v2.0; https://doi.org/10.1038/nature13308
Eucommia_ulmoides	GWHAAAL00000000; https://doi.org/10.1038/s41438-020-00406-w
Eutrema_salsugineum	Esalsugineum_173_v1.0; https://doi.org/10.3389/fpls.2013.00046
Fagopyrum_dibotrys	Fagopyrum_dibotrys
Fagopyrum_esculentum	FES_r1.0; https://doi.org/10.1093/dnares/dsw012
Fagopyrum_tataricum	Fagopyrum_tataricum; http://dx.doi.org/10.1016/j.molp.2017.08.013
Fagus_sylvatica	Fagus_sylvatica_cds_v1.3; https://doi.org/10.1093%2Fgigascience%2Fgiy063
Fragaria_ananassa	Fxananassa_675_v1.0.a1; https://doi.org/10.1038/s41588-019-0356-4
Fragaria_vesca	Fvesca_677_v4.0.a2; https://doi.org/10.1093/dnares/dsx038
Fraxinus_excelsior	Frex.0_5; https://doi.org/10.1038/nature20786
Ginkgo_biloba	Ginkgo; https://doi.org/10.1038/s41477-021-00933-x
Glycine_max	Gmax_189; https://doi.org/10.1111/tpj.14500
Gossypium_barbardense	Gbarbadense_526_v1.1; https://doi.org/10.1038/s41588-020-0614-5
Gossypium_hirsutum	Ghirsutum_527_v2.1; https://doi.org/10.1038/s41588-020-0614-5
Gossypium_raimondii	Graimondii_221; https://doi.org/10.1038/nature11798
Gynostemma_pentaphyllum	GCA_020536105; https://doi.org/10.1093/dnares/dsab018
Helianthus_annuus	Hannuus_494_r1.2; https://doi.org/10.1038/nature22380
Hordeum_vulgare	Hvulgare_462_r1; https://doi.org/10.1038/sdata.2017.44
Hypericum_perforatum	BNDE; https://doi.org/10.1093/gigascience/giz126
Isatis_tinctoria	Itinctoria_475_v1.1; Brassicales Map Alignment Project DOE-JGI http://bmap.jgi.doe.gov/
Joinvillea_ascendes	Jascendens_587_v1.1; "Joinvillea ascendens v1.1
Juglans_regia	Juglans_regia.Walnut_2.0; https://doi.org/10.1093/gigascience/giaa050
Kalanchoe_laxiflora	Klaxiflora_309_v1.1; "Kalanchoe laxiflora v1.1
Lactuca_sativa	Lsativa_467_v5; https://doi.org/10.1038/ncomms14953
Lagenaria_siceraria	GCA_002890555; https://doi.org/10.1038/s41598-018-22007-3
Lens_culinaris	Lculinaris_718_v1; https://doi.org/10.1101/2021.07.23.453237
Lens_ervoides	Lervoides_719_v1; https://doi.org/10.1101/2021.07.23.453237
Limonium_bicolor	SDNU_Libico_1.0_GCA_023374045.1 ; https://doi.org/10.1016/j.molp.2022.04.011
Linum_usitatissimum	Lusitatissimum_200; https://doi.org/10.1111/j.1365-313x.2012.05093.x
Liriodendron_tulipifera	LtulipiferaYP108A_766_v1.1; "Liriodendron tulipifera YP108A v1.1
Lolium_perenne	Lolium_perenne; https://doi.org/10.1111/tpj.13037
Lotus_japonicus	Ljaponicus_571_Lj1.0v1; https://doi.org/10.3390/genes11050483
Luffa_aegyptiaca	GCA_017139565.1_ASM1713956v1; https://doi.org/10.1038/s41438-020-00350-9
Lupinus_albus	Lalbus_567_v1; https://doi.org/10.1038/s41467-019-14197-9
Macadamia_integrifolia	GCF_013358625.1_SCU_Mint_v3; https://doi.org/10.1534/g3.120.401326
Malus_domestica	Mdomestica_491_v1.1; https://doi.org/10.1038/ng.3886
Manihot_esculenta	Mesculenta_671_v8.1; Phytozome
Marchantia_polymorpha	Mpolymorpha_320_v3.1; https://doi.org/10.1016/j.cell.2017.09.030
Medicago_truncatula	Mtruncatula_285_Mt4.0v1; https://doi.org/10.1186/1471-2164-15-312
Mimulus_guttatus	MguttatusTOL_551_v5.0; https://doi.org/10.1073/pnas.1319032110
Miscanthus_sinensis	Msinensis_497_v7.1; https://doi.org/10.1038/s41467-020-18923-6
Momordica_charantia	OHB3-1; https://doi.org/10.1073/pnas.1921016117
Morella_rubra	ZJU2; https://doi.org/10.1111%2Fpbi.12985
Musa_acuminata	Musa_acuminata_v2; https://doi.org/10.1186/s12864-016-2579-4
Musa_balbisiana	Musa_balbisiana; https://doi.org/10.1038/s41477-019-0452-6
Musa_troglodytarum	Musa_troglodytarum; https://doi.org/10.1186/s12915-022-01391-3
Myricaria_laxiflora	Myricaria_laxiflora
Nepenthes_khasiana	Nepenthes_khasiana
Nymphaea_colorata	Ncolorata_NCBI; https://doi.org/10.1038/s41586-019-1852-5
Olea_europaea	Oeuropaea_451_v1.0; https://doi.org/10.1073/pnas.1708621114
Oropetium_thomaeum	Oropetium_thomaeum; https://doi.org/10.1002/pld3.96
Oryza_brachyantha	Oryza_brachyantha; https://doi.org/10.1016/j.pbi.2013.02.014
Oryza_sativa	Osativa_323_v7.0; https://doi.org/10.1093/nar/gkl976
Panax_ginseng	IPGA_CDS_v1.1; https://doi.org/10.1186/s12870-018-1282-9
Panicum_hallii	Phallii_590_v3.2; https://doi.org/10.1038/s41467-018-07669-x
Panicum_virgatum	Pvirgatum_450_v4.1; https://doi.org/10.1038/s41586-020-03127-1
Papaver_somniferum	ASM357369v1; https://doi.org/10.1126/science.aat4096
Paspalum_vaginatum	Pvaginatum_672_v3.1; "Paspalum vaginatum v3.1 DOE-JGI
Petunia_hybrida	Petunia_BP
Phalaenopsis_equestris	Phalaenopsis_equestris; https://doi.org/10.1038/ng.3149
Pharus_latifolius	Platifolius_680_v1.1; "Pharus latifolius v1.1
Phaseolus_acutifolius	Pacutifolius_580_v1.0; https://doi.org/10.1038/s41467-021-22858-x
Phoenix_dactylifera	Phoenix_dactylifera; https://doi.org/10.1038/ncomms3274
Phyllostachys_edulis	Phyllostachys_edulis; https://doi.org/10.1093/gigascience/giy115
Physcomitrella_patens	Ppatens_318_v3.3; https://doi.org/10.1111/tpj.13801
Picea_abies	Picea_abies; https://doi.org/10.1038/nature12211
Poncirus_trifoliata	Ptrifoliata_565_v1.3.1; https://doi.org/10.1111/tpj.14993
Populus_trichocarpa	Ptrichocarpa_533_v4.1; https://doi.org/10.1126/science.1128691
Portulaca_amilis	Pamilis_692_v1.0; https://doi.org/10.1093/plphys/kiac116
Primula_veris	pve_haplotypeT.longCDS; https://doi.org/10.1186/s13059-014-0567-z
Prunus_persica	Ppersica_298_v2.1; https://doi.org/10.1038/ng.2586
Quercus_rubra	Qrubra_687_v2.1; "Quercus rubra v1.1
Raphanus_sativus	GCF_000801105.1_Rs1.0; https://doi.org/10.1093/dnares/dsaa010
Reaumuria_songarica	Reaumuria_songarica; BP
Rumex_hastatulus	Ruha
Saccharum_spontaneum	Saccharum_spontaneum; https://doi.org/10.1038/s41588-018-0237-2
Salix_purpurea	Spurpurea_519_v5.1; https://doi.org/10.1186/s13059-020-1952-4
Salvia_miltiorrhiza	GWHAOSJ00000000; https://doi.org/10.1002/tpg2.20041
Selenicereus_undatus	Selenicereus_undatus; https://doi.org/10.1038/s41438-021-00501-6
Sesamum_indicum	Sesamum_indicum; https://doi.org/10.1186/gb-2014-15-2-r39
Setaria_italica	Sitalica_312_v2.2; https://doi.org/10.1038/nbt.2196
Setaria_viridis	Sviridis_726_v4.1; https://doi.org/10.1038/s41587-020-0681-2
Silene_latifolia	SILLA1
Silene_vulgaris	Sivu_ALN
Simmondsia_chinensis	SIMCHI; https://doi.org/10.1126%2Fsciadv.aay3240
Sinapis_alba	Salba_584_v3.1; Brassicales Map Alignment Project DOE-JGI http://bmap.jgi.doe.gov/
Siraitia_grosvenorii	Siraitia_grosvenorii_Qingpiguo; https://doi.org/10.1093/gigascience/giy067
Solanum_lycopersicum	Slycopersicum_514_ITAG3.2; https://doi.org/10.1038/nature11119
Solanum_melongena	Solanum_melongena_SMEHQ; https://doi.org/10.1038/s41438-020-00391-0
Solanum_tuberosum	Stuberosum_686_v6.1; https://doi.org/10.1093/gigascience/giaa100
Sorghum_bicolor	Sbicolor_313_v3.1; https://doi.org/10.1111/tpj.13781
Spirodela_polyrhiza	Spolyrhiza_290_v2; https://doi.org/10.1038/ncomms4311
Tamarix_ramosissima	Tamarix_ramosissima
Theobroma_cacao	v2_criolo; https://cocoa-genome-hub.southgreen.fr/download
Thinopyrum_intermedium	Tintermedium_503_v2.1; Phytozome
Thuja_plicata	Tplicata_572_v3.1; Thuja plicata v3.1 DOE-JGI http://phytozome-next.jgi.doe.gov/Thuja plicata v3.1
Trifolium_pratense	Tpratense_385_v2; https://doi.org/10.1038/srep17394
Tripterygium_wilfordii	GCF_013401445.1_ASM1340144v1; https://doi.org/10.1038/s41467-020-14776-1
Urochloa_fusca	Ufusca_669_v1.1; "Urochloa fusca v1.1 DOE-JGI
Vaccinium_darrowii	Vdarrowii_700_v1.2; https://doi.org/10.1038/s41438-021-00641-9
Vigna_unguiculata	Vunguiculata_540_v1.2; https://doi.org/10.1111/tpj.14349
Vitis_vinifera	Vvinifera_457_v2.1; https://doi.org/10.1038/nature06148
Zea_mays	Zmays_493_RefGen_V4; https://doi.org/10.1038/nature22971
Zostera_marina	Zmarina_668_v3.1; https://doi.org/10.12688/f1000research.38156.1
Zoysia_japonica	Zoysia_japonica; https://doi.org/10.1093/dnares/dsw006

### Sheet: Sheet 2
Tabelle 1
Species	Source (Assembly; GenBank)
Acidobacteriota_bacterium	ASM1670019v1; NCBI GCA_016700195.1
Alistipes_senegalensis	81E7; NCBI GCF_900624755.1
Aminobacterium_colombiense	ASM2588v1; NCBI GCF_000025885.1
Anaerolineae_bacterium	ASM1369379v1; NCBI GCA_013693795.1
Anaeromyxobacter_oryzae	ASM2316994v1; NCBI GCF_023169945.1
Anaerostipes_hadrus	ASM3086402v1; NCBI GCA_030864025.1
Angomonas_deanei	Genome assembly Adeanei_nanopore_chromosomes; NCBI GCA_903995115.1
Aphidius_gifuensis	ASM1490517v1; NCBI GCA_014905175.1
Apophysomyces_sp._BC1034	ASM1609775v1; NCBI GCA_016097755.1
Armatimonas_rosea	ASM1420250v1; NCBI GCA_014202505.1
Aspergillus_nidulans	ASM1142v1; NCBI GCA_000011425.1
Astraeus_odoratus	ASM1661835v2; NCBI GCA_016618355.2
Athalassotoga_saccharophila	ASM993621v1; NCBI GCA_009936215.1
Aureobasidium_melanogenum	Genome assembly Aureobasidium pullulans var. melanogenum CBS 110374 v1.0; NCBI GCF_000721775.1; doi: 10.1186/1471-2164-15-549
Aureobasidium_pullulans	Genome assembly Aureobasidium pullulans var. melanogenum CBS 110374 v1.0; NCBI GCA_000721785.1; doi: 10.1186/1471-2164-15-549
Baceteroides_vulgatus	ASM1282v1; NCBI GCA_000012825.1
Bacteroides_caccae	ASM1829220v1; NCBI GCA_018292205.1
Bacteroides_cellulosilyticus	ASM1829212v1; NCBI GCA_018292125.1
Bacteroides_dorei	ASM1300955v1; NCBI GCA_013009555.1
Bacteroides_ovatus	ASM131499v1; NCBI GCA_001314995.1
Bacteroides_thetaiotaomicron	ASM1413175v1; NCBI GCA_014131755.1
Bacteroides_uniformis	ASM1829216v1; NCBI GCA_018292165.1
Bacteroides_xylanisolvens	ASM1828913v1; NCBI GCA_018289135.1
Baudoinia_panamericana_UAMH_10762	Bauco1; NCBI GCA_000338955.1
Beauveria_bassiana	ASM28067v1; NCBI GCA_000280675.1
Bifidobacterium_adolescentis	ASM1042v1; NCBI GCA_000010425.1
Bifidobacterium_longum	ASM19655v1; NCBI GCA_000196555.1
Blautia_obeum	ASM2514776v1; NCBI GCA_025147765.1
Bogoriella_megaspora	ASM2602734v1; NCBI GCA_026027345.1
Caenorhabditis_elegans	WBcel235; NCBI GCA_000002985.3
Caldilineae_bacterium	ASM2063462v1; NCBI GCA_020634625.1
Caldisericum_exile	ASM28433v1; NCBI GCA_000284335.1
Caldithrix_abyssi	ASM188681v1; NCBI GCA_001886815.1
Calditrichota_bacterium	ASM2063739v1; NCBI GCA_020637395.1
Campylobacter_hominis	ASM1758v1; NCBI GCA_000017585.1
Campylobacter_jejuni	ASM908v1; NCBI GCA_000009085.1
Candidatus_atribacteria_bacterium_4572_76	ASM208486v1; GCA_002084865.1
Candidatus_atribacteria_bacterium	ASM3540242v1; NCBI GCA_035402425.1
Candidatus_bathyarchaeota_archaeon	ASM3259898v1; NCBI GCA_032598985.1
Candidatus_lzimaplasma_bacterium	ASM1840272v1; NCBI GCA_018402725.1
Candidatus_methylacidithermus_pantelleriae	MPQ17; NCBI GCA_905250085.1
Carcharodon_carcharias	sCarCar2.pri; NCBI GCA_017639515.1
Chitinivibrionales_bacterium	ASM3551625v1; NCBI GCA_035516255.1
Chlamydia_trachomatis	ASM872v1; NCBI GCA_000008725.1
Chlorobi_bacterium	ASM1670033v1; NCBI GCA_016700335.1
Chloroflexi_bacterium	ASM189822v1; NCBI GCA_001898225.1
Chloroherpeton_thalassium	ASM2052v1; NCBI GCA_000020525.1
Chrysiogenales_bacterium	ASM452546v1; NCBI GCA_004525465.1
Chrysochromulina_tobinii	Ctobinv2; NCBI GCA_001275005.1
Collinsella_aerofaciens	ASM1050907v1; NCBI GCA_010509075.1
Coprothermobacter_proteolyticus	ASM2094v1; NCBI GCA_000020945.1
Danio_rerio	GRCz11; NCBI GCA_000002035.4
Deferribacter_desulfuricans	ASM1098v1; NCBI GCA_000010985.1
Dehalococcoidia_bacterium	ASM240102v1; NCBI GCA_002401025.1
Deinococcus_apachensis	ASM38134v1; NCBI GCA_000381345.1
Desulfurispira_natronophila	ASM1420302v1; NCBI GCA_014203025.1
Diplodia_corticola	ASM188384v1; NCBI GCA_001883845.1
Dorea_longicatena	ASM2515008v1; NCBI GCA_025150085.1
Drosophila_melanogaster	Release 6 plus ISO1 MT; NCBI GCA_000001215.4
Elasticomyces_elasticus	ASM3592609v1; NCBI GCA_035926095.1
Elusimicrobia_bacterium	ASM284169v1; NCBI GCA_002841695.1
Escherichia_coli	ASM584v2; NCBI GCA_000005845.2
Euryarchaeota_archaeon	ASM2034756v1; NCBI GCA_020347565.1
Faecalibacterium_prausnitzii	ASM15438v1; NCBI GCA_000154385.1
Fibrobacteria_bacterium	ASM2063382v1; NCBI GCA_020633825.1
Friedmanniomyces_endolithicus	ASM3041184v1; NCBI GCA_030411845.1
Fusicatenibacter_saccharivorans	ASM2766742v1; NCBI GCA_027667425.1
Fusobacterium_ulcerans	ASM301967v1; NCBI GCA_003019675.1
Galdieria_sulphuraria	ASM34128v1; NCBI GCA_000341285.1
Gallus_gallus	bGalGal1.mat.broiler.GRCg7b; NCBI GCA_016699485.1
Geotrichum_candidum	LMA-244_clib; NCBI GCA_013365045.1
Halalkalibaculum_roseum	ASM1105914v1; NCBI GCA_011059145.1
Haliaeetus_albicilla	ASM69140v1; NCBI GCA_000691405.1
Halobacteria_archaeon	ASM3886951v1; NCBI GCA_038869515.1
Hesseltinella_vesiculosa	Hesve2; NCBI GCA_002104935.1
Heterostelium_album_PN500	PolPal_Dec2009; NCBI GCA_000004825.1
Holophaga_foetida	ASM24261v3; NCBI GCA_000242615.3
Homo_sapiens	GRCh38.p14; NCBI GCA_000001405.29
Lacticaseibacillus_casei	ASM82905v1; NCBI GCA_000829055.1
Lactobacillus_gasseri	ASM1442v1; NCBI GCA_000014425.1
Lecanicillium_sp._MT-2017a	ASM305658v1; NCBI GCA_003056585.1
Lentisphaera_araneosa	ASM17075v1; NCBI GCA_000170755.1
Leptospira_borgpetersenii_serovar_Hardjo_bovis	ASM371678v1; NCBI GCA_003716785.1
Lethenteron_reissneri	ASM1570882v1; NCBI GCA_015708825.1
Levilactobacillus_namurensis	ASM799201v1; NCBI GCA_007992015.1
Longimicrobium_terrae	ASM1419887v1; NCBI GCA_014198875.1
Melioribacter_roseus	ASM27914v1; NCBI GCA_000279145.1
Meriones_unguiculatus	Bangor_MerUng_6.1; NCBI GCA_030254825.1
Micavibrio_aeruginosavorus	ASM22631v1; NCBI GCA_000226315.1
Micromonas_commoda	ASM9098v2; NCBI GCA_000090985.2
mus_musculus	GRCm39; NCBI GCA_000001635.9
Mycobacterium_tuberculosis	ASM19595v2; NCBI GCA_000195955.2
Mycoplasmatota_bacterium	ASM1839429v1; NCBI GCA_018394295.1
Neohortaea_acidophila	Horac1; NCBI GCA_010093505.1
Neurospora_crassa	NC12; NCBI GCA_000182925.2
Nitrosopumilaceae_archaeon	ASM2129614v1; NCBI GCA_021296145.1
Nitrospina_gracilis_Nb-211	ASM2184552v1; NCBI GCA_021845525.1
Nitrospira_defluvii	NSPZN2; NCBI GCA_905220995.1
Nosema_bombycis	NosBomCQ1_v1.0; NCBI GCA_000383075.1
Orcinus_orca	mOrcOrc1.1; NCBI GCA_937001465.1
Parabacteroides_distasonis	ASM1827989v1; NCBI GCA_018279895.1
Parabacteroides_merdae	52683_B04; NCBI GCA_900445495.1
Petromyzon_marinus	kPetMar1.pri; NCBI GCA_010993605.1
Pontiella_desulfatans	Pontiella desulfatans F1 draft genome; NCBI GCA_900890425.1
Pseudocercospora_eumusae	ASM157823v1; NCBI GCA_001578235.1
Pseudocercospora_fuligena	ASM1429803v1; NCBI GCA_014298035.1
Pseudocercospora_musae	ASM157822v1; NCBI GCA_001578225.1
rattus_norvegicus	GRCr8; NCBI GCA_036323735.1
Reticulomyxa_filosa	Reti_assembly1.0; NCBI GCA_000512085.1
Rhizopus_arrhizus	ASM1180164v2; NCBI GCA_011801645.2
Rhodothermus_profundi	IMG-taxon 2622736637 annotated assembly; NCBI GCA_900142415.1
Roseburia_faecis	13414_6#47; NCBI GCA_001405615.1
Russula_earlei	Rusear1; NCBI GCA_025769875.1
Saccharata_proteae_CBS_121410	Sacpr1; NCBI GCA_010015785.1
Sciurus_carolinensis	mSciCar1.2; NCBI GCA_902686445.2
Septoria_linicola	ASM2411488v1; NCBI GCA_024114885.1
Shigella_boydii	ASM229048v1; NCBI GCA_002290485.1
Shigella_flexneri	ASM692v2; NCBI GCA_000006925.2
Streptococcus_pneumoniae	NCTC7465; NCBI GCA_001457635.1
Symbiodinium_necroappetens	Snec_CCMP2469; NCBI GCA_905231915.1
Syntrophotalea_acetylenivorans	ASM188777v1; NCBI GCA_001887775.1
Thalassoroseus_pseudoceratinae	ASM1163477v1; NCBI GCA_011634775.1
Thecamonas_trahens_ATCC_50062	TheTra_May2010; NCBI GCA_000142905.1
Thermanaerothrix_daxensis	ASM130614v1; NCBI GCA_001306145.1
Thermocrinis_jamiesonii	ASM70242v1; NCBI GCA_000702425.1
Thielaviopsis_punctulata	ASM96861v1; NCBI GCA_000968615.1
Tothia_fuscella	Totfu1; NCBI GCA_010583015.1
Tribonema_minus	ASM1750686v1; NCBI GCA_017506865.1
Trichuris_trichiura	TTRE2.1; NCBI GCA_000613005.1
triticum_aestivum	IWGSC CS RefSeq v2.1; NCBI GCA_018294505.1
Ustilaginoidea_virens	ASM68747v2; NCBI GCA_000687475.2
Vermiconidia_calcicola	ASM3592828v1; NCBI GCA_035928285.1
Verrucomicrobiota_bacterium	ASM2129481v2; NCBI GCA_021294815.2
Vicinamibacteraceae_bacterium	ASM3991622v1; NCBI GCA_039916225.1
Volvox_carteri	v1.0; NCBI GCA_000143455.1
Xenopus_laevis	Xenopus_laevis_v10.1; NCBI GCA_017654675.1
Zasmidium_cellare_ATCC_36951	Zasce1; NCBI GCA_010093935.1
Zootoca_vivipara	rZooViv1.1; NCBI GCA_963506605.1
